# A dominant negative mutation uncovers cooperative control of caudal Wolffian Duct development by Sprouty genes

**DOI:** 10.1101/2022.04.07.487514

**Authors:** Gisela Altés, Marta Vaquero, Sara Cuesta, Carlos Anerillas, Anna Macià, Carme Espinet, Joan Ribera, Saverio Bellusci, Ophir D. Klein, Andree Yeramian, Xavi Dolcet, Joaquim Egea, Mario Encinas

## Abstract

The Wolffian Ducts (WD) are paired epithelial tubules central to the development of the mammalian genitourinary tract. Outgrowths from the WD known as the ureteric buds (UB) generate the collecting ducts of the kidney. Later during development, the caudal portion of the WD will form the vas deferens, epididymis and seminal vesicle in males, and will degenerate in females. While the genetic pathways controlling the development of the UB are firmly established, less is known about those governing development of WD portions caudal to the UB. Sprouty proteins are inhibitors of receptor tyrosine kinase (RTK) signaling in vivo. We have recently shown that homozygous mutation of a conserved tyrosine (Tyr53) of Spry1 results in UB defects indistinguishable from that of Spry1 null mice. Here we show that heterozygosity for the Spry1 Y53A allele causes caudal WD developmental defects consisting on ectopically branched seminal vesicles in males and persistent WD in females, without affecting kidney development. Detailed analysis reveals that this phenotype also occurs in Spry1^+/-^ mice but with a much lower penetrance, indicating that removal of tyrosine 53 generates a dominant negative mutation in vivo. Supporting this notion, concomitant deletion of one allele of Spry1 and Spry2 also recapitulates the genital phenotype of Spry1^Y53A/+^ mice with high penetrance. Mechanistically, we show that unlike the effects of Spry1 in kidney development, these caudal WD defects are independent of Ret signaling, but can be completely rescued by lowering the genetic dosage of Fgf10. In conclusion, mutation of tyrosine 53 of Spry1 generates a dominant-negative allele that uncovers fine-tuning of caudal WD development by Sprouty genes.
