## Supplemental Table 1 for "A dominant negative mutation uncovers cooperative control of caudal Wolffian Duct development by Sprouty genes"

### Sheet: WT SV TPM FeatureCount
Geneid	Symbol	Raw Counts	Length	RPK	TPM	Rank	Total expressed	Top percent
71461	PTK7	11356	4255	2.66886	176.3	616	20150	3
18595	PDGFRA	15929	6737	2.36441	156.2	732	20150	4
14183	FGFR2	10962	5346	2.05051	135.5	904	20150	4
13846	EPHB4	8455	4361	1.93878	128.1	971	20150	5
14182	FGFR1	9465	5008	1.88998	124.9	1004	20150	5
26362	AXL	6089	5084	1.19768	79.1	1887	20150	9
12305	DDR1	4280	4006	1.0684	70.6	2213	20150	11
20187	RYK	3120	3267	0.955005	63.1	2576	20150	13
13866	ERBB2	4129	4998	0.82613	54.6	3087	20150	15
18596	PDGFRB	4332	5413	0.800296	52.9	3199	20150	16
18214	DDR2	6407	8290	0.772859	51.1	3349	20150	17
16001	IGF1R	9057	11978	0.756136	50	3426	20150	17
26564	ROR2	2637	3970	0.664232	43.9	3918	20150	19
19713	RET	4361	7341	0.594061	39.2	4415	20150	22
18213	NTRK3	2996	5171	0.579385	38.3	4528	20150	22
16542	KDR	3004	5456	0.550587	36.4	4749	20150	24
13867	ERBB3	2084	4020	0.518408	34.3	4975	20150	25
13848	EPHB6	1871	3760	0.497606	32.9	5178	20150	26
13838	EPHA4	3085	6328	0.487516	32.2	5270	20150	26
13845	EPHB3	1910	4145	0.460796	30.4	5529	20150	27
13835	EPHA1	1289	3273	0.393828	26	6343	20150	31
21846	TIE1	1487	3879	0.383346	25.3	6474	20150	32
26563	ROR1	1283	3542	0.362225	23.9	6735	20150	33
22174	TYRO3	1369	3989	0.343194	22.7	6994	20150	35
381983	LMTK3	1507	4828	0.312138	20.6	7450	20150	37
13844	EPHB2	1447	4780	0.30272	20	7593	20150	38
16337	INSR	2695	9355	0.288081	19	7799	20150	39
13836	EPHA2	1104	3932	0.280773	18.6	7912	20150	39
14186	FGFR4	883	3146	0.280674	18.5	7915	20150	39
18212	NTRK2	2681	9880	0.271356	17.9	8060	20150	40
16590	KIT	1398	5182	0.26978	17.8	8086	20150	40
13837	EPHA3	1066	3978	0.267974	17.7	8129	20150	40
19882	MST1R	1164	4706	0.247344	16.3	8492	20150	42
17295	MET	1417	6652	0.213019	14.1	9099	20150	45
17289	MERTK	685	3554	0.192741	12.7	9480	20150	47
12978	CSF1R	714	3875	0.184258	12.2	9638	20150	48
231876	Lmtk2	1483	8114	0.182771	12.1	9669	20150	48
13649	EGFR	1156	6438	0.179559	11.9	9721	20150	48
21687	TEK	831	4654	0.178556	11.8	9738	20150	48
13841	EPHA7	1350	7967	0.169449	11.2	9918	20150	49
11302	AATK	897	5743	0.15619	10.3	10175	20150	50
18211	NTRK1	323	2588	0.124807	8.2	10888	20150	54
14257	FLT4	610	5839	0.10447	6.9	11413	20150	57
14184	FGFR3	384	4399	0.0872926	5.8	11879	20150	59
14254	FLT1	517	6280	0.0823248	5.4	12002	20150	60
243659	Styk1	230	3378	0.0680876	4.5	12436	20150	62
23920	INSRR	275	5102	0.0539004	3.6	12933	20150	64
270190	EPHB1	179	4667	0.0383544	2.5	13618	20150	68
13839	EPHA5	77	7789	0.00988574	0.7	16225	20150	81
19886	ROS1	64	7401	0.00864748	0.6	16464	20150	82
13842	EPHA8	31	4713	0.00657755	0.4	16889	20150	84
13840	EPHA6	20	4213	0.00474721	0.3	17392	20150	86
11682	ALK	19	5918	0.00321054	0.2	17970	20150	89
17005	LTK	10	3200	0.003125	0.2	18015	20150	89
13869	ERBB4	12	4257	0.00281889	0.2	18160	20150	90
230735	Epha10	6	5482	0.00109449	0.1	19426	20150	96
