## Supplemental Table 2 for "A dominant negative mutation uncovers cooperative control of caudal Wolffian Duct development by Sprouty genes"

### Sheet: FGF
Geneid	Symbol	Raw counts	Length	RPK	TPM
14183	Fgfr2	10962	5346	2.05051	135.455
14182	Fgfr1	9465	5008	1.88998	124.851
14173	Fgf2	371	695	0.533813	35.2633
14165	Fgf10	1825	4572	0.399169	26.3688
116701	Fgfrl1	1019	2656	0.38366	25.3443
14186	Fgfr4	883	3146	0.280674	18.5411
72514	Fgfbp3	473	1756	0.269362	17.7939
14166	Fgf11	158	678	0.233038	15.3944
14178	Fgf7	540	2672	0.202096	13.3503
14167	Fgf12	560	3287	0.170368	11.2544
14172	Fgf18	131	1086	0.120626	7.96848
14164	Fgf1	458	3909	0.117166	7.73987
14180	Fgf9	401	4139	0.0968833	6.40004
14184	Fgfr3	384	4399	0.0872926	5.76649
14168	Fgf13	179	2494	0.0717723	4.74123
14181	Fgfbp1	53	1159	0.0457291	3.02083
67112	Fgf22	8	489	0.0163599	1.08072
14171	Fgf17	25	1687	0.0148192	0.978946
14169	Fgf14	48	3442	0.0139454	0.921222
14176	Fgf5	18	2501	0.00719712	0.475437
14170	Fgf15	13	1809	0.00718629	0.474721
80903	Fgf16	10	3040	0.00328947	0.2173
14179	Fgf8	2	1319	0.0015163	0.100166
64654	Fgf23	2	1814	0.00110254	0.0728328
14175	Fgf4	2	3030	0.000660066	0.0436035
14177	Fgf6	0	1232	0	0
56636	Fgf21	0	947	0	0
14174	Fgf3	0	1194	0	0
80857	Fgf20	0	1476	0	0
